# Integration of a Computational Pipeline for Dynamic Inference of Gene Regulatory Networks in Single Cells

**DOI:** 10.1101/612952

**Authors:** Kyung Dae Ko, Stefania Dell’Orso, Aster H. Juan, Vittorio Sartorelli

## Abstract

Single-cell RNA-seq permits the characterization of the molecular expression states of individual cells. Several methods have been developed to spatially and temporally resolve individual cell populations. However, these methods are not always integrated and some of them are constrained by prior knowledge. Here, we present an integrated pipeline for inference of gene regulatory networks. The pipeline does not rely on prior knowledge, it improves inference accuracy by integrating signatures from different data dimensions and facilitates tracing variation of gene expression by visualizing gene-interacting patterns of co-expressed gene regulatory networks at distinct developmental stages.
