## Supplemental Table 1 for "Integration of a Computational Pipeline for Dynamic Inference of Gene Regulatory Networks in Single Cells"

### Sheet: Differentially expressed genes
List of the top 100 differentially expressed genes in ESC and different stages of mesoderm differentiation
gene	cluster
EOMES	APS+MPS
NODAL	APS+MPS
GLIPR1L1	APS+MPS
CD48	APS+MPS
CER1	APS+MPS
DKK4	APS+MPS
FAM159B	APS+MPS
MIXL1	APS+MPS
FABP5	APS+MPS
T	APS+MPS
IFITM1	APS+MPS
IFITM2	APS+MPS
CA2	APS+MPS
DKK1	APS+MPS
GSTO1	APS+MPS
PMAIP1	APS+MPS
EPCAM	APS+MPS
CNTNAP2	APS+MPS
ABRACL	APS+MPS
VAMP8	APS+MPS
TUBB2B	APS+MPS
FGF13	APS+MPS
CD9	APS+MPS
L1TD1	APS+MPS
GAL	APS+MPS
ODC1	APS+MPS
FST	APS+MPS
PDK1	APS+MPS
TDGF1	APS+MPS
SKIL	APS+MPS
CYCS	APS+MPS
ALDH3A2	APS+MPS
SLIRP	APS+MPS
B3GNT7	APS+MPS
GJA1	APS+MPS
NDUFAF4	APS+MPS
CAV1	APS+MPS
HIGD1A	APS+MPS
TBL1XR1	APS+MPS
DDX21	APS+MPS
PSAT1	APS+MPS
NMRK2	APS+MPS
LINC01356	APS+MPS
PNP	APS+MPS
HNRNPA2B1	APS+MPS
SERPINB9	APS+MPS
OCIAD2	APS+MPS
IVNS1ABP	APS+MPS
ZIC2	APS+MPS
EIF3K	APS+MPS
DMKN	APS+MPS
SERPINE2	APS+MPS
NUDT15	APS+MPS
RPF2	APS+MPS
RPL22L1	APS+MPS
MGST1	APS+MPS
SLC2A3	APS+MPS
MT2A	APS+MPS
UGP2	APS+MPS
PSMA3	APS+MPS
DPM1	APS+MPS
MCOLN3	APS+MPS
PTGES3	APS+MPS
POLR3K	APS+MPS
SF3B6	APS+MPS
GGCT	APS+MPS
DRG1	APS+MPS
TOMM7	APS+MPS
SNRPE	APS+MPS
GLO1	APS+MPS
PAK1IP1	APS+MPS
BRIX1	APS+MPS
TUBA1C	APS+MPS
IDH1	APS+MPS
SRSF7	APS+MPS
KIAA0101	APS+MPS
UCHL1	APS+MPS
TIMM13	APS+MPS
SSBP1	APS+MPS
NOP16	APS+MPS
ZWINT	APS+MPS
SLC3A2	APS+MPS
MTHFD2	APS+MPS
LDB2	APS+MPS
ASNS	APS+MPS
PSMA5	APS+MPS
C11orf98	APS+MPS
OAT	APS+MPS
CTSC	APS+MPS
RAB18	APS+MPS
EIF6	APS+MPS
PPA1	APS+MPS
TUBB2A	APS+MPS
HSD17B4	APS+MPS
TMSB4X	APS+MPS
NME1	APS+MPS
CKB	APS+MPS
UROD	APS+MPS
RN7SK	APS+MPS
IFITM3	APS+MPS
PSTPIP1	somitomere
HSPB8	somitomere
SPANXN3	somitomere
WNT8A	somitomere
ACTC1	somitomere
KRT19	somitomere
TTN	somitomere
TXN	somitomere
PCP4	somitomere
FGF4	somitomere
DYNLL1	somitomere
TAGLN2	somitomere
TUBA1A	somitomere
YWHAZ	somitomere
WFDC21P	somitomere
ANXA2	somitomere
GLIPR2	somitomere
S100A6	somitomere
TMSB10	somitomere
ANXA1	somitomere
MEST	somitomere
PDGFA	somitomere
EZR	somitomere
ITM2A	somitomere
CALM1	somitomere
S100A4	somitomere
LGALS1	somitomere
CYP51A1	somitomere
SNAI2	somitomere
KLF6	somitomere
CXCR4	somitomere
FTL	somitomere
MAT2A	somitomere
YPEL5	somitomere
EMP2	somitomere
DNAJA1	somitomere
TNNT1	somitomere
RHOA	somitomere
CD63	somitomere
COX7A2	somitomere
RNF19A	somitomere
EGFLAM	somitomere
HMGN2	somitomere
ANXA5	somitomere
HMGCS1	somitomere
NQO1	somitomere
RBP1	somitomere
CD52	somitomere
S100A10	somitomere
NAGK	somitomere
NUDT19	somitomere
OLFML3	somitomere
PCMT1	somitomere
MAP1B	somitomere
PHF19	somitomere
DBI	somitomere
SELM	somitomere
MFAP4	somitomere
VAT1	somitomere
C6orf62	somitomere
ARL6IP1	somitomere
ND4L	somitomere
SQSTM1	somitomere
PKM	somitomere
BIRC5	somitomere
TFDP2	somitomere
NRBP1	somitomere
GPC3	somitomere
APLNR	somitomere
ACAT2	somitomere
NME6	somitomere
ITGB1BP1	somitomere
DHCR24	somitomere
FKBP1A	somitomere
MGST2	somitomere
TXNRD1	somitomere
CORO1C	somitomere
BZW1	somitomere
LOC729739	somitomere
HERPUD1	somitomere
SELT	somitomere
GNB4	somitomere
CLU	somitomere
UQCRC1	somitomere
LAMP2	somitomere
WARS	somitomere
KRT8	somitomere
CCDC167	somitomere
KPNA2	somitomere
TUBB2A	somitomere
MYL12A	somitomere
CENPW	somitomere
MRPS6	somitomere
CTSV	somitomere
TOB1	somitomere
CCNB2	somitomere
ACTL6A	somitomere
FTH1	somitomere
UBE2C	somitomere
HIST1H4C	somitomere
CITED1	PXM
TAC1	PXM
CMKLR1	PXM
MSGN1	PXM
HOTAIRM1	PXM
RSPO3	PXM
HOXA1	PXM
TNFRSF9	PXM
TNFRSF11B	PXM
CXCR4	PXM
DLL3	PXM
HES6	PXM
PCSK1	PXM
DUSP6	PXM
EGFLAM	PXM
GALNT14	PXM
RAP2B	PXM
CLDN11	PXM
RBP1	PXM
TTC39B	PXM
MGST2	PXM
MSX1	PXM
FIBCD1	PXM
LOC729739	PXM
CDX1	PXM
DSP	PXM
LEF1	PXM
SKAP2	PXM
STRA6	PXM
F2RL1	PXM
TUBB2A	PXM
GAD1	PXM
ABLIM1	PXM
SLC39A8	PXM
SMC6	PXM
GLUL	PXM
ENPP2	PXM
EPHA4	PXM
HSD17B7	PXM
EGR1	PXM
TAGLN3	PXM
MEST	PXM
DKK1	PXM
CDH11	PXM
APLNR	PXM
GPC3	PXM
CTSK	PXM
CD44	PXM
CD52	PXM
ADGRL2	PXM
CYB5A	PXM
KHDRBS3	PXM
NTS	PXM
SLC25A13	PXM
TNFAIP2	PXM
ANKRD36B	PXM
QDPR	PXM
DNAJB11	PXM
HSBP1	PXM
SLC1A5	PXM
HIST1H2BG	PXM
CENPW	PXM
CD63	PXM
HIST1H1E	PXM
ITM2C	PXM
PPFIBP1	PXM
SLC2A1	PXM
CRABP2	PXM
SAT1	PXM
BZW1	PXM
EEF2	PXM
ITM2A	PXM
FKBP1A	PXM
TYMS	PXM
SF3B2	PXM
ATF4	PXM
MMP2	PXM
SERINC5	PXM
TIMM50	PXM
TMSB10	PXM
RHOC	PXM
OAZ1	PXM
HIST1H2BK	PXM
CXorf40B	PXM
SS18L2	PXM
PSMB5	PXM
HIST1H1C	PXM
HSPA4	PXM
MYL12A	PXM
KIAA0101	PXM
KRT18	PXM
ACAT2	PXM
UBE2T	PXM
DENND5A	PXM
SARS	PXM
ND4L	PXM
PHGDH	PXM
RN7SL1	PXM
TGIF1	PXM
UQCRQ	PXM
CDH6	cDM
OLFM3	cDM
POSTN	cDM
MAP2	cDM
VIM	cDM
PRTG	cDM
MALAT1	cDM
LIX1	cDM
SLC1A3	cDM
RASGEF1B	cDM
ATP1A2	cDM
NRP2	cDM
CRABP1	cDM
ETNK1	cDM
VIM-AS1	cDM
CPE	cDM
EML4	cDM
SRSF6	cDM
RDH10	cDM
C7	cDM
RPS3	cDM
SPOCK3	cDM
CRABP2	cDM
MFAP2	cDM
GPHN	cDM
RPL18	cDM
MDK	cDM
ATP2B1	cDM
PFDN5	cDM
SAT1	cDM
CPNE8	cDM
CXADR	cDM
RPL34	cDM
HNRNPH1	cDM
TSPAN6	cDM
ARRDC3	cDM
RPL11	cDM
PTCH1	cDM
ODC1	cDM
DAAM1	cDM
VCAN	cDM
CYP1B1	cDM
RPS5	cDM
NREP	cDM
FBLN1	cDM
PIK3R3	cDM
LUM	cDM
SNRPE	cDM
CBX5	cDM
GXYLT2	cDM
CDH11	cDM
ROR1	cDM
CDKN1C	cDM
IRF2BP2	cDM
TMEM88	cDM
PFN2	cDM
CDK4	cDM
ATP6V1F	cDM
STRA6	cDM
SEMA3A	cDM
SLIT2	cDM
RSL1D1	cDM
PON2	cDM
GABARAP	cDM
SRPRB	cDM
CTSB	cDM
ERGIC3	cDM
LINC01021	cDM
DYNC2H1	cDM
EIF3F	cDM
BRD7	cDM
PPIP5K2	cDM
CXXC5	cDM
IFT81	cDM
ANAPC13	cDM
LOC100131564	cDM
RBM3	cDM
PARP1	cDM
SLC25A37	cDM
TSPAN3	cDM
FAM92A1	cDM
APEX1	cDM
ATRX	cDM
TTC14	cDM
DYRK4	cDM
SERPING1	cDM
PRPF39	cDM
CHD9	cDM
TMEM251	cDM
ARL4A	cDM
RARS	cDM
AKAP9	cDM
TECR	cDM
TCERG1	cDM
TRAPPC6A	cDM
PDCD6	cDM
ORC5	cDM
C1orf54	cDM
COQ4	cDM
DDHD1	cDM
TGFB2	Sclerotome
COL3A1	Sclerotome
BMP3	Sclerotome
IGFBP5	Sclerotome
MARCKS	Sclerotome
HHIP	Sclerotome
COL2A1	Sclerotome
TBX15	Sclerotome
PALMD	Sclerotome
FAM110B	Sclerotome
RGMB	Sclerotome
SOX4	Sclerotome
DPT	Sclerotome
NR2F2-AS1	Sclerotome
FBN2	Sclerotome
CYTB	Sclerotome
PTPRS	Sclerotome
HNRNPH1	Sclerotome
COX1	Sclerotome
SOX11	Sclerotome
SULT1C4	Sclerotome
FOXC2	Sclerotome
LUM	Sclerotome
COX3	Sclerotome
SFRP1	Sclerotome
CYP1B1	Sclerotome
CPED1	Sclerotome
VCAN	Sclerotome
SRSF6	Sclerotome
YWHAE	Sclerotome
CCND2	Sclerotome
SHISA2	Sclerotome
PTCH1	Sclerotome
FOXP1	Sclerotome
ARGLU1	Sclerotome
EFNA5	Sclerotome
COL1A2	Sclerotome
RFTN2	Sclerotome
ARHGAP28	Sclerotome
PCOLCE	Sclerotome
PPP1CB	Sclerotome
COX2	Sclerotome
2019-09-11	Sclerotome
TP53	Sclerotome
UACA	Sclerotome
PTN	Sclerotome
IGDCC4	Sclerotome
MALAT1	Sclerotome
PTBP2	Sclerotome
RIN2	Sclerotome
TSPAN6	Sclerotome
PDGFRB	Sclerotome
PON2	Sclerotome
LRIG3	Sclerotome
MCTP1	Sclerotome
WTAP	Sclerotome
CAPZA1	Sclerotome
ZNF286A	Sclerotome
DCN	Sclerotome
HAS2	Sclerotome
2019-03-06	Sclerotome
SAR1A	Sclerotome
SERPINF1	Sclerotome
RBM6	Sclerotome
CNN3	Sclerotome
CDH11	Sclerotome
HMGN2	Sclerotome
FN1	Sclerotome
MDK	Sclerotome
USP22	Sclerotome
SFPQ	Sclerotome
NREP	Sclerotome
TCF7L2	Sclerotome
LAMB1	Sclerotome
TMED4	Sclerotome
CASP2	Sclerotome
TRIM45	Sclerotome
HERPUD1	Sclerotome
FAM229B	Sclerotome
RUNX1T1	Sclerotome
LIMCH1	Sclerotome
PAM	Sclerotome
PSMA3-AS1	Sclerotome
GPRC5B	Sclerotome
NKX3-1	Sclerotome
LINC01578	Sclerotome
SKA2	Sclerotome
FOS	Sclerotome
REV3L	Sclerotome
AXL	Sclerotome
TSC22D1	Sclerotome
TMSB15A	Sclerotome
SLC48A1	Sclerotome
NT5DC2	Sclerotome
CNP	Sclerotome
ZCCHC11	Sclerotome
PHPT1	Sclerotome
RBM39	Sclerotome
SEMA3A	Sclerotome
WDR54	Sclerotome
HAND1	LatM
ISL1	LatM
CFC1	LatM
ID4	LatM
BMPER	LatM
NOG	LatM
ID2	LatM
BAMBI	LatM
SERPINB9	LatM
PRKD1	LatM
ID3	LatM
ATP8	LatM
ID1	LatM
PPP3CA	LatM
COX2	LatM
ATP6	LatM
C3orf58	LatM
COX3	LatM
NECAB1	LatM
VENTX	LatM
COX1	LatM
ND4	LatM
PPP1CB	LatM
WTAP	LatM
PRAC1	LatM
LOC101929612	LatM
CYTB	LatM
SEMA3E	LatM
WNT5A	LatM
SDC4	LatM
HAS2	LatM
ST3GAL6	LatM
TLK1	LatM
CAPZA1	LatM
MIER1	LatM
NTS	LatM
RHOBTB3	LatM
B4GALT1	LatM
STRN3	LatM
HNRNPH1	LatM
R3HDM2	LatM
ADNP	LatM
CALM2	LatM
S100A11	LatM
PTBP2	LatM
ND3	LatM
IGDCC4	LatM
ANP32E	LatM
AMHR2	LatM
CKS2	LatM
CBX3	LatM
MCOLN3	LatM
MALAT1	LatM
YWHAE	LatM
ZNF516	LatM
FAM122B	LatM
HTRA1	LatM
ORC6	LatM
B2M	LatM
TRIM59	LatM
CSNK1A1	LatM
KIAA1551	LatM
CSNK2A2	LatM
BNIP3	LatM
LRRC16A	LatM
LCP1	LatM
LSM12	LatM
SERPINE2	LatM
RAB31	LatM
PBX3	LatM
HMGN5	LatM
CENPE	LatM
TMEM185A	LatM
MEIS1	LatM
KRT19	LatM
DPY30	LatM
WBP5	LatM
TOB1	LatM
EXOSC8	LatM
PPP1CC	LatM
GPR143	LatM
RDX	LatM
CDK1	LatM
INSIG2	LatM
SC5D	LatM
TFPI	LatM
SSBP2	LatM
FAM162A	LatM
RGS5	LatM
ATRX	LatM
LDHA	LatM
NDUFC1	LatM
FUT8	LatM
RAD51AP1	LatM
BNIP3L	LatM
NDUFA6	LatM
PRR13	LatM
RGS2	LatM
PLIN2	LatM
MRPS18C	LatM
SORBS2	ESC
FOXD3-AS1	ESC
IDO1	ESC
C9orf135	ESC
HESX1	ESC
DHRS3	ESC
APELA	ESC
PLA2G16	ESC
GRPR	ESC
USP44	ESC
CD24	ESC
TDGF1	ESC
DPPA4	ESC
UGP2	ESC
LECT1	ESC
TERF1	ESC
MIF	ESC
PIM2	ESC
SFRP2	ESC
GPI	ESC
TPI1	ESC
POLR3G	ESC
PHC1	ESC
ALDOA	ESC
GAPDH	ESC
MT1X	ESC
RARRES2	ESC
L1TD1	ESC
AASS	ESC
PGK1	ESC
PTPRZ1	ESC
LDHA	ESC
RABGAP1L	ESC
MT1G	ESC
MT1H	ESC
HSP90AB1	ESC
ZNF770	ESC
COX7C	ESC
B3GNT7	ESC
FAM162A	ESC
TMSB4X	ESC
PLS3	ESC
EDNRB	ESC
NMRK2	ESC
AP1M2	ESC
DNMT3B	ESC
RPL8	ESC
AK4	ESC
B3GALT1	ESC
SLC2A3	ESC
SLC7A8	ESC
PMAIP1	ESC
CEBPZ	ESC
ENO1	ESC
CKB	ESC
THY1	ESC
TALDO1	ESC
MT1E	ESC
MDH1	ESC
SALL2	ESC
UCHL1	ESC
USP9X	ESC
OCIAD2	ESC
MAD2L2	ESC
BNIP3	ESC
FAM60A	ESC
SCGB3A2	ESC
NDUFAF7	ESC
ALDOC	ESC
PHGDH	ESC
SPINT2	ESC
DMKN	ESC
MT2A	ESC
PEBP1	ESC
CRABP1	ESC
CD9	ESC
TARS	ESC
JMJD1C	ESC
TKT	ESC
PRDX6	ESC
EIF4EBP1	ESC
SPP1	ESC
GCA	ESC
CSRP2	ESC
TSTD1	ESC
IFITM1	ESC
AHCY	ESC
SMS	ESC
THYN1	ESC
RPARP-AS1	ESC
SLC25A39	ESC
LYPLA1	ESC
CTSC	ESC
DANCR	ESC
CLU	ESC
IFITM2	ESC
IFITM3	ESC
EIF6	ESC
LINC00458	ESC
RNVU1-6	ESC
RIPPLY1	Earlysomite
PGA3	Earlysomite
CPM	Earlysomite
MAP1LC3C	Earlysomite
G0S2	Earlysomite
MEOX1	Earlysomite
STMN2	Earlysomite
TSPAN7	Earlysomite
PGA5	Earlysomite
WFDC21P	Earlysomite
ANXA2	Earlysomite
ST3GAL5	Earlysomite
NNAT	Earlysomite
SCD	Earlysomite
PGA4	Earlysomite
PTGIS	Earlysomite
MIR503HG	Earlysomite
NCAM1	Earlysomite
ANXA1	Earlysomite
KIAA1109	Earlysomite
MYL6	Earlysomite
COL1A2	Earlysomite
PDGFA	Earlysomite
ZNF106	Earlysomite
S100A10	Earlysomite
NAV1	Earlysomite
GCNT4	Earlysomite
S100A6	Earlysomite
PRICKLE2	Earlysomite
DST	Earlysomite
TMSB10	Earlysomite
FGFR2	Earlysomite
TPM1	Earlysomite
AXL	Earlysomite
ANK3	Earlysomite
UQCRB	Earlysomite
RNF217	Earlysomite
2019-09-11	Earlysomite
PALLD	Earlysomite
TAGLN	Earlysomite
LRIG3	Earlysomite
S1PR2	Earlysomite
LGALS1	Earlysomite
RPL37A	Earlysomite
SPARC	Earlysomite
VCL	Earlysomite
CCDC80	Earlysomite
ARMCX3	Earlysomite
ARMCX6	Earlysomite
ATP5O	Earlysomite
TSC22D3	Earlysomite
ISYNA1	Earlysomite
FKBP9	Earlysomite
SPTBN1	Earlysomite
BLCAP	Earlysomite
GABARAP	Earlysomite
CASK	Earlysomite
FABP3	Earlysomite
S100A11	Earlysomite
COX7A2	Earlysomite
LINC00173	Earlysomite
PIK3R3	Earlysomite
CALM2	Earlysomite
ND4L	Earlysomite
APLNR	Earlysomite
MAP1B	Earlysomite
TXNIP	Earlysomite
COMMD6	Earlysomite
RPS27L	Earlysomite
PTRHD1	Earlysomite
MAGED1	Earlysomite
OLFML3	Earlysomite
IFI27L2	Earlysomite
QKI	Earlysomite
CLU	Earlysomite
SLC39A11	Earlysomite
CRIP1	Earlysomite
CDA	Earlysomite
S100A4	Earlysomite
P4HA2	Earlysomite
TMBIM6	Earlysomite
UQCR11	Earlysomite
B2M	Earlysomite
TGFBI	Earlysomite
ATRAID	Earlysomite
NPC2	Earlysomite
FLNB	Earlysomite
PAFAH1B1	Earlysomite
ATRX	Earlysomite
REXO2	Earlysomite
UCP2	Earlysomite
APLP2	Earlysomite
PFKM	Earlysomite
C1orf54	Earlysomite
CTNND1	Earlysomite
TUG1	Earlysomite
NDUFB5	Earlysomite
MRPS18A	Earlysomite
AAMDC	Earlysomite
LCMT1-AS1	Earlysomite
