## Supplemental Table 2 for "Integration of a Computational Pipeline for Dynamic Inference of Gene Regulatory Networks in Single Cells"

### Sheet: Enriched pathways
ID	Pathway	Fold_Enrichment	occurrence	lowest_p	highest_p	regulated gene
hsa03010	Ribosome	30.5447	10	4.3e-10	3.3e-05	RPS27L, RPL11, RPL8, RPL18, RPL34, RPL37A, RPL22L1, RPS5, RPS3, MRPS6
hsa00010	Glycolysis - Gluconeogenesis	19.7784	10	4.5e-08	9.6e-07	ALDOA, ALDOC, ALDH3A2, LDHA, PKM, ENO1, GAPDH, TPI1, GPI, PGK1
hsa04110	Cell cycle	65.4367	10	4.7e-08	5.7e-06	ORC6, MAD2L2, YWHAE, YWHAZ, TP53, CDKN1C, TGFB2, CCNB2, CDK4, CCND2, TFDP2
hsa05130	Pathogenic Escherichia coli infection	112.932	10	1.5e-07	1.5e-07	TUBA1A, TUBA1C, YWHAZ, KRT18, EZR, RHOA, TUBB2A, TUBB2B
hsa04550	Signaling pathways regulating pluripotency of stem cells	60.9833	10	1.9e-07	1.9e-07	WNT5A, WNT8A, PIK3R3, FGFR2, ID1, ID2, ID3, ID4, HESX1, SKIL, MEIS1, HAND1, ISL1, NODAL
hsa04145	Phagosome	53.8088	10	3.2e-07	3.2e-07	TUBA1A, TUBA1C, TUBB2A, TUBB2B, ATP6V1F, LAMP2
hsa04540	Gap junction	79.1991	10	1.7e-06	1.7e-06	GJA1, TUBB2A, TUBB2B, TUBA1A, TUBA1C, PDGFRB, PDGFA
hsa04714	Thermogenesis	42.5465	10	1.9e-06	0.00012	ACTL6A, ZNF516, COX7A2, COX7C, COX1, COX2, COX3, CYTB, ND4, ND4L, UQCRB, UQCRC1, UQCR11, UQCRQ, NDUFAF4, NDUFAF7, ATP6, ATP8
hsa05418	Fluid shear stress and atherosclerosis	37.2417	10	4.2e-06	6.4e-05	PIK3R3, NQO1, MGST1, MGST2, GSTO1, TXN, SQSTM1, MMP2, PDGFA, RHOA, TP53, CAV1, CALM1, CALM2, HSP90AB1, SDC4
hsa03050	Proteasome	85.093	10	8.1e-06	0.0057	PSMA5, PSMA3, PSMB5
hsa00190	Oxidative phosphorylation	64.8759	10	8.1e-06	0.00065	ND4L, ND4, COX7C, COX7A2, CYTB, UQCRB, UQCRC1, UQCR11, UQCRQ, COX1, COX2, COX3, ATP6, ATP8, ATP6V1F, PPA1
hsa03040	Spliceosome	52.3837	10	8.4e-06	0.05	SNRPE, SF3B2, SF3B6, SRSF6, SRSF7
hsa05012	Parkinson’s disease	57.5314	10	1.1e-05	1.9e-05	UCHL1, CYCS, ND4, ND4L, CYTB, UQCRB, UQCRC1, UQCR11, UQCRQ, COX7A2, COX7C, COX1, COX2, COX3, ATP6, ATP8
hsa04310	Wnt signaling pathway	49.1801	10	1.3e-05	2.1e-05	PPP3CA, WNT5A, RHOA, DAAM1, PRICKLE2, CCND2, TCF7L2, LEF1, CSNK1A1, TBL1XR1, TP53, CSNK2A2, DKK1, DKK4, CER1, SFRP1, SFRP2, WNT8A, BAMBI, SERPINF1
hsa04218	Cellular senescence	43.7679	10	2e-05	3.5e-05	PPP1CB, TP53, PIK3R3, CDK4, CCND2, CCNB2, SQSTM1, EIF4EBP1, CALM1, CALM2, PPP3CA, TGFB2
hsa04932	Non-alcoholic fatty liver disease (NAFLD)	45.8521	10	2.4e-05	0.001	PIK3R3, CYCS, ATF4, COX7A2, COX7C, COX1, COX2, COX3, CYTB, UQCRB, UQCRC1, UQCR11, UQCRQ
hsa05223	Non-small cell lung cancer	80.6391	5	3.9e-05	3.9e-05	PIK3R3, CDK4, EML4, TP53
hsa05010	Alzheimer’s disease	45.51	10	4.9e-05	0.00088	CYCS, CYTB, UQCRB, UQCRC1, UQCR11, UQCRQ, ATP6, ATP8, COX7A2, COX7C, COX1, COX2, COX3, CALM1, CALM2, PPP3CA, GAPDH
hsa05214	Glioma	78.2674	10	5.2e-05	0.015	PDGFA, PDGFRB, CALM1, CALM2, PIK3R3, TP53, CDK4
hsa05218	Melanoma	80.6391	10	5.5e-05	0.016	CDK4, PDGFRB, PDGFA, TP53, PIK3R3
hsa05203	Viral carcinogenesis	37.1661	10	6.4e-05	0.0034	TP53, PMAIP1, ATF4, PIK3R3, CDK4, CCND2, YWHAE, YWHAZ, PKM, RHOA, HIST1H2BG, HIST1H2BK
hsa05212	Pancreatic cancer	70.9624	10	6.5e-05	0.027	PIK3R3, CDK4, TGFB2, TP53
hsa05220	Chronic myeloid leukemia	70.0287	10	6.9e-05	0.023	TP53, TGFB2, CDK4, PIK3R3
hsa05016	Huntington’s disease	40.3863	10	8.9e-05	0.0029	CYTB, UQCRB, UQCRC1, UQCR11, UQCRQ, COX7A2, COX7C, COX1, COX2, COX3, ATP6, ATP8, CYCS, TP53
hsa05205	Proteoglycans in cancer	32.964	10	0.00011	0.00011	CD44, RHOA, ANK3, PIK3R3, PPP1CB, TP53, DCN, MMP2, LUM, TGFB2, EZR, SDC4, FN1, GPC3, PTCH1, WNT5A, WNT8A, CD63, CAV1
hsa04260	Cardiac muscle contraction	82.6893	10	0.00011	0.00054	ACTC1, TPM1, COX7A2, COX7C, COX1, COX2, COX3, CYTB, UQCRB, UQCRC1, UQCR11, UQCRQ, ATP1A2
hsa04512	ECM-receptor interaction	73.9192	10	0.00014	0.00014	LAMB1, COL1A2, COL2A1, SPP1, FN1, SDC4, CD44
hsa04350	TGF-beta signaling pathway	66.8311	10	0.00015	0.00015	NODAL, ID1, ID2, ID3, ID4, FST, RHOA, TGFB2, DCN, AMHR2, NOG, BAMBI, TGIF1
hsa05222	Small cell lung cancer	60.4793	10	0.00016	0.017	CKS2, PIK3R3, CYCS, FN1, LAMB1, CDK4, TP53
hsa05166	HTLV-I infection	28.3095	10	0.00021	0.013	SLC2A1, PPP3CA, CCND2, ATF4, TGFB2, CCNB2, PIK3R3, CDK4, EGR1, MSX1, B2M, TP53
hsa05210	Colorectal cancer	45.9169	10	0.00024	0.00046	TGFB2, PIK3R3, RHOA, BIRC5, CYCS, TP53, TCF7L2, LEF1, PMAIP1
hsa05230	Central carbon metabolism in cancer	19.0078	10	0.00028	0.0037	SLC2A1, PKM, LDHA, PDK1, FGFR2, PDGFRB, PIK3R3, SLC1A5, TP53, IDH1
Pathways enriched in ESC and different stages of mesoderm differentiation
hsa04115	p53 signaling pathway	61.4098	5	0.0004	0.0049	CYCS, TP53, CDK4, CCND2, CCNB2, PMAIP1
hsa04137	Mitophagy - animal	59.9836	10	0.00042	0.0057	SQSTM1, GABARAP, CSNK2A2, BNIP3, TOMM7, ATF4, TP53
hsa04530	Tight junction	27.47	3	0.00048	0.0099	RHOA, EZR, TUBA1A, TUBA1C, CDK4, HSPA4, MYL6, MYL12A
hsa04722	Neurotrophin signaling pathway	42.7953	10	0.00062	0.00062	PIK3R3, ATF4, RHOA, TP53, MAGED1, YWHAE, CALM1, CALM2
hsa05165	Human papillomavirus infection	23.5912	10	0.00063	0.015	EIF4EBP1, PIK3R3, TP53, COL1A2, COL2A1, FN1, LAMB1, SPP1, CDK4, CCND2, HES6, PDGFRB, ATP6V1F, CSNK1A1, TCF7L2, WNT5A, WNT8A, PKM
hsa05162	Measles	42.2395	10	0.00067	0.037	PIK3R3, CSNK2A2, TP53, CCND2, CDK4
hsa05215	Prostate cancer	42.4232	10	0.00075	0.00075	TCF7L2, LEF1, TP53, FGFR2, PDGFRB, ATF4, PDGFA, HSP90AB1, PIK3R3
hsa00030	Pentose phosphate pathway	25.3569	10	0.0009	0.0011	GPI, TKT, ALDOA, ALDOC, TALDO1
hsa05161	Hepatitis B	38.5665	7	0.0009	0.046	CYCS, BIRC5, ATF4, TP53, PIK3R3, YWHAZ, TGFB2, CDK4
hsa04215	Apoptosis - multiple species	98.0089	10	0.00094	0.0012	CYCS, BIRC5, PMAIP1
hsa05224	Breast cancer	41.5795	7	0.00097	0.049	PIK3R3, TCF7L2, LEF1, CSNK1A1, WNT5A, WNT8A, CDK4, TP53
hsa04216	Ferroptosis	120.959	7	0.00098	0.00098	TP53, SLC3A2, FTH1, FTL, SLC39A8, MAP1LC3C, SAT1
hsa05219	Bladder cancer	97.357	7	0.0011	0.044	MMP2, TP53, CDK4
hsa04066	HIF-1 signaling pathway	37.4322	10	0.0011	0.0015	SLC2A1, PIK3R3, LDHA, PDK1, GAPDH, ALDOA, ENO1, PGK1, EIF4EBP1
hsa04261	Adrenergic signaling in cardiomyocytes	37.5282	10	0.0013	0.0019	ACTC1, TPM1, ATP1A2, ATF4, PPP1CB, CALM1, CALM2, ATP2B1
hsa05225	Hepatocellular carcinoma	35.0144	9	0.0017	0.0066	PIK3R3, TCF7L2, LEF1, CSNK1A1, WNT5A, WNT8A, TP53, TGFB2, NQO1, MGST1, MGST2, GSTO1, TXNRD1, CDK4, ACTL6A
hsa04151	PI3K-Akt signaling pathway	19.4835	10	0.0017	0.0017	EIF4EBP1, PIK3R3, FGFR2, PDGFRB, TP53, YWHAE, YWHAZ, EFNA5, PDGFA, HSP90AB1, CDK4, GNB4, COL1A2, COL2A1, FN1, LAMB1, SPP1, ATF4, CCND2
hsa04210	Apoptosis	32.167	10	0.0022	0.0022	TP53, BIRC5, CYCS, PIK3R3, PMAIP1, CTSC, CTSK, CTSV, ATF4, CASP2, TUBA1A, TUBA1C
hsa05167	Kaposi’s sarcoma-associated herpesvirus infection	30.7641	7	0.0025	0.015	PIK3R3, CYCS, CDK4, TP53, GNB4, GABARAP, PPP3CA, CALM1, CALM2
hsa05200	Pathways in cancer	14.1247	10	0.0032	0.012	WNT5A, WNT8A, FN1, LAMB1, PIK3R3, PDGFRB, FGFR2, PDGFA, HSP90AB1, RHOA, TP53, TCF7L2, LEF1, PTCH1, CYCS, TGFB2, CCND2, CDK4, CKS2, HHIP, BIRC5, SLC2A1, MMP2, EDNRB, GNB4, CXCR4, NQO1, MGST1, MGST2, GSTO1, TXNRD1, EML4, CALM1, CALM2, PMAIP1, PIM2
hsa04114	Oocyte meiosis	20.5331	10	0.0039	0.0052	MAD2L2, CCNB2, CALM1, CALM2, PPP3CA, YWHAE, YWHAZ, PPP1CB
hsa04141	Protein processing in endoplasmic reticulum	29.0397	10	0.0046	0.0046	ATF4, HERPUD1, DNAJA1, DNAJB11, HSP90AB1, SAR1A
hsa04510	Focal adhesion	27.4082	10	0.0048	0.0048	MYL12A, PPP1CB, VCL, PIK3R3, RHOA, COL1A2, COL2A1, FN1, LAMB1, SPP1, CAV1, CCND2, PDGFRB, PDGFA
hsa05169	Epstein-Barr virus infection	25.4097	10	0.0049	0.0049	TP53, CD44, PIK3R3, VIM, B2M, CDK4, CCND2, CYCS
hsa05131	Shigellosis	59.9836	10	0.0057	0.0057	VCL, MAD2L2, PFN2, CD44
hsa04915	Estrogen signaling pathway	18.4798	10	0.0061	0.0092	MMP2, ATF4, PIK3R3, HSP90AB1, CALM1, CALM2, KRT18, KRT19
hsa00270	Cysteine and methionine metabolism	16.482	10	0.007	0.0087	MAT2A, AHCY, DNMT3B, TST, LDHA, SMS, MDH1
hsa05168	Herpes simplex infection	22.5603	10	0.0071	0.0096	TP53, PPP1CB, SRSF6, SRSF7, CSNK2A2, CYCS
hsa04360	Axon guidance	27.2932	10	0.0078	0.0078	CXCR4, PPP3CA, SLIT2, RHOA, EPHA4, EFNA5, SEMA3A, PTCH1, WNT5A, PIK3R3, PDK1, ABLIM1
hsa04810	Regulation of actin cytoskeleton	24.2117	10	0.0082	0.0082	TMSB4X, PFN2, VCL, EZR, PPP1CB, MYL12A, RHOA, PIK3R3, FN1, FGFR2, PDGFRB, PDGFA, CXCR4
hsa05100	Bacterial invasion of epithelial cells	49.446	10	0.0084	0.0084	PIK3R3, FN1, CAV1, MAD2L2, VCL, RHOA
hsa04971	Gastric acid secretion	62.547	10	0.0088	0.011	ATP1A2, EZR, CA2, CALM1, CALM2
hsa04520	Adherens junction	44.3515	10	0.01	0.016	TCF7L2, LEF1, SNAI2, CSNK2A2, RHOA, VCL
hsa04211	Longevity regulating pathway	48.6785	10	0.011	0.011	PIK3R3, ATF4, EIF4EBP1, TP53
hsa04974	Protein digestion and absorption	72.5752	10	0.011	0.011	SLC7A8, SLC1A5, ATP1A2, SLC3A2, PGA3, COL1A2, COL2A1, COL3A1
hsa05221	Acute myeloid leukemia	42.8789	10	0.012	0.015	TCF7L2, LEF1, PIM2, EIF4EBP1, PIK3R3, DUSP6
hsa04015	Rap1 signaling pathway	21.683	10	0.015	0.015	EFNA5, PDGFA, FGFR2, PDGFRB, PFN2, RHOA, PRKD1, PIK3R3, CALM1, CALM2, ID1
hsa04970	Salivary secretion	55.3695	10	0.015	0.02	ATP2B1, CALM1, CALM2, ATP1A2
hsa04925	Aldosterone synthesis and secretion	44.4413	10	0.018	0.024	ATF4, CALM1, CALM2, PRKD1, ATP1A2, ATP2B1
hsa04670	Leukocyte transendothelial migration	37.3367	10	0.029	0.029	MMP2, PIK3R3, MYL12A, RHOA, EZR, CXCR4, THY1, VCL
hsa05410	Hypertrophic cardiomyopathy (HCM)	36.8975	10	0.03	0.043	TPM1, ACTC1, TTN, TGFB2
hsa04071	Sphingolipid signaling pathway	36.59	10	0.034	0.034	PIK3R3, S1PR2, RHOA, TP53
hsa03008	Ribosome biogenesis in eukaryotes	43.0471	10	0.035	0.044	CSNK2A2, EIF6
hsa04270	Vascular smooth muscle contraction	41.1124	10	0.037	0.037	MYL6, PPP1CB, RHOA, CALM1, CALM2
hsa05414	Dilated cardiomyopathy (DCM)	35.8725	7	0.038	0.046	TPM1, ACTC1, TTN, TGFB2
